# CagY sequence and structural motifs are associated with ancestry and disease in world-wide *Helicobacter pylori* strains

**DOI:** 10.1101/2025.06.20.660796

**Authors:** Mario Angel López-Luis, Roberto C Torres, Jay V. Solnick, M. Constanza Camargo, Alfonso Méndez-Tenorio, Javier Torres

**Affiliations:** Departamento de Bioquímica, Laboratorio de Biotecnología y Bioinformática Genómica, Escuela Nacional de Ciencias Biológicas, Instituto Politécnico Nacional, Campus Lázaro Cárdenas; Unidad de Investigación en Enfermedades Infecciosas, UMAE Pediatría, Instituto Mexicano del Seguro Social, Ciudad de México, México; Department of Medicine and Department of Microbiology and Immunology, University of California, Davis, CA, USA; Division of Cancer Epidemiology and Genetics, National Cancer Institute, Rockville, MD, USA

## Abstract

*Helicobacter pylori* (*Hp*) interacts with gastric epithelial cells using a multi-protein type 4 secretion system (T4SS) whose function is regulated by CagY. CagY is the T4SS backbone, connecting the bacterial cytoplasm with the epithelial cytoplasm and interacting with most other T4SS proteins. However, its mechanisms of action are unknown. We aimed to comprehensively analyse *cagY* in a worldwide collection of strains to unmask any correlation between ancestry and/or disease and sequence diversity, including an analysis of critical domains and associated structural changes. We used 674 *cagY* sequences derived from1,012 *Hp* genomes, sequenced with Single Molecule Real-Time from the *Hp* Genome Project. Phylogenetic and principal component analyses (PCA) revealed a strong population structure among European, Asian, African and American clusters, which interfered with other analyses. To address this heterogeneity, dimensional reduction analysis with PCA and Linear Discriminant Analyses were used to minimize interference before studying possible association of *cagY* diversity with disease. For this analysis, *cagY* genes were fragmented using unitig-caller with a designed analytical pipeline that clearly separated the non-atrophic gastritis (NAG), advanced intestinal metaplasia and gastric cancer (GC) groups. Sixty-four unitigs significantly separated GC from NAG based on *cagY* sequences, and the most GC-associated unitigs were localized in the middle repeat region of the protein (MRR), particularly in the A module, including the cysteine-containing motif YLDCVSQ. Proline was enriched in the MRR and VirB10 regions. The consequences of the diversity on the protein structure were analysed using ChimeraX. The validated and stabilized 14-multimer model showed major structural changes along the multimer-structure, particularly in the cysteine-rich MRR region, that might be one mechanism by which CagY regulates T4SS function.
