## Supplementary Table 2 for "CagY sequence and structural motifs are associated with ancestry and disease in world-wide *Helicobacter pylori* strains"

### Sheet: Sup Table 2
Supplementary Table 2. Unitigs significantly associated with GC (p-value) and the its principal component.
Unitig id	Sequence	p-value*	Principal component
U1	AAAAAAGAAAAGAGTGGGGAATTTGTAGATGAA	0.0064765	PC15
U2	AAAAAAGGAAATGCCAAAACCTTTATAGCGA	0.000291866	PC2
U3	AAAAAGGAAATGCCAAAACCTTTATAGCGATTT	0.000562148	PC2
U4	AAACAGAAAAAACCATTAAGGATAAGAATTTAGA	0.00408968	PC1
U5	AAAGAAAAGAGTGGGGAATTTGTAGATGAAAATGG	0.00453141	PC15
U6	AAAGAGAGTCTTAAAGCTTATAAAGACTGCCT	0.00182412	PC14
U7	AAAGAGTGGGGAATTTGTAGATGAAAATGGTAA	0.00284812	PC15
U8	AAATGAAGAAGAAAGAAAAGCATGTCTTAAA	0.00981014	PC1
U9	AACAAAAAAGAAAAGAGTGGGGAATTTGTAGAT	0.00915308	PC15
U10	AAGAAAAAAGGAAATGCCAAAACCTTTATAG	0.000556845	PC2
U11	AAGCAATACGAAACAGAAAAAACCATTAAGGAT	0.00858331	PC3
U12	AAGGAAATGCCAAAACCTTTATAGCGATTTG	0.00063755	PC2
U13	AAGGCTTTAGGTGGCAATAAAAAAGATGACGAT	0.00565548	PC30
U14	AATGAAGAAGAAAGAAAAGCATGTCTTAAAAA	0.00615685	PC1
U15	ACCGATGAAGAAAAAAGGAAATGCCAAAACCTT	0.000115887	PC2
U16	ACGAAACAGAAAAAACCATTAAGGATAAGAAT	0.00106715	PC1
U17	ACGACTCTAACGATCAAGAGATTATCAAAGG	0.000974525	PC2
U18	ACTAAAGCCATTACGCCTGATGGTGTGATAATA	0.00853351	PC1
U19	ACTCTAACGATCAAGAGATTATCAAAGGAAG	0.000270345	PC2
U20	ACTTCTAAAGTAGATGCCACTCTCACAGGTATA	0.000202257	PC17
U21	AGAAAAAAGGAAATGCCAAAACCTTTATAGC	0.00037192	PC2
U22	AGAGAGTCTTAAAGCTTATAAAGACTGCCTC	0.00104205	PC14
U23	AGAGTCTTAAAGCTTATAAAGACTGCCTCTCT	0.00115374	PC14
U24	AGCGTTAAGGCTTACTTGGATTGCGTATCTCAA	0.00198274	PC26
U25	AGCGTTAAGGCTTACTTGGATTGCGTATCTCAAG	0.00198274	PC26
U26	AGGAAATGCCAAAACCTTTATAGCGATTTGAT	0.00063755	PC2
U27	AGGCTTACTTGGATTGCGTATCTCAAGCCAAA	1.35e-05	PC26
U28	AGTCTTAAAGCTTATAAAGACTGCCTCTCTC	0.00499088	PC14
U29	ATACGAAACAGAAAAAACCATTAAGGATAAG	1.94e-05	PC3
U30	ATAGGCCTTGGCAAAGGTAGAAGTGAAAGGA	0.00522921	PC8
U31	CAATACGAAACAGAAAAAACCATTAAGGATAA	3.22e-05	PC3
U32	CACTCTCACAGGTATAGTGAGTGGGGTTGTA	0.00840962	PC21
U33	CATAGGCCTTGGCAAAGGTAGAAGTGAAAGG	0.00493755	PC8
U34	CCTCTCTCAAGCTAGAAATGAAGAAGAAAGG	0.00153745	PC1
U35	CGACTCTAACGATCAAGAGATTATCAAAGGA	0.000564414	PC2
U36	CTAAGGCTTTAGGTGGCAATAAAAAAGATGA	0.00359648	PC30
U37	CTCAAGCTAGAAATGAAGAAGAAAGGAGAGC	0.00598983	PC1
U38	CTCATAGGCCTTGGCAAAGGTAGAAGTGAAAG	0.00794986	PC8
U39	CTCTAACGATCAAGAGATTATCAAAGGAAGC	0.000464538	PC2
U40	CTCTCAAGCTAGAAATGAAGAAGAAAGGAGA	0.00364392	PC1
U41	CTCTCTCAAGCTAGAAATGAAGAAGAAAGGA	0.00147928	PC1
U42	CTGAAGCGAGAAAATTTTTAGCGAAGCAAGTG	0.00189494	PC2
U43	CTTACTTGGATTGCGTATCTCAAGCCAAAAC	0.00482553	PC20
U44	CTTTAGGTGGCAATAAAAAAGATGACGATAA	0.00229559	PC13
U45	CTTTTAGAGCAACAAGCGCTAGATTGTTTGA	0.00179734	PC5
U46	GAAATGAAGAAGAAAGAAAAGCATGTCTTAA	0.00981014	PC1
U47	GAAATGCCAAAACCTTTATAGCGATTTGATC	0.00798446	PC24
U48	GAACAAAAAAGAAAAGAGTGGGGAATTTGTA	0.00714989	PC15
U49	GAAGCGAGAAAATTTTTAGCGAAGCAAGTGCTAA	0.00802864	PC2
U50	GACTCTAACGATCAAGAGATTATCAAAGGAA	0.000222489	PC2
U51	GATGAAGAAAAAAGGAAATGCCAAAACCTTTATA	7.56e-05	PC2
U52	GCTTACTTGGATTGCGTATCTCAAGCCAAAA	0.000527406	PC20
U53	GCTTTAGGTGGCAATAAAAAAGATGACGATA	0.00249388	PC27
U54	GGACTTAATTGATGATGAAACTTCTAAAAAA	0.00574712	PC5
U55	GGTGGCAATAAAAAAGATGACGATAAAGAAAAA	0.00569381	PC30
U56	GTCTTAAAGCTTATAAAGACTGCCTCTCTCA	0.00499088	PC14
U57	TAAGGCTTACTTGGATTGCGTATCTCAAGCCA	0.000459221	PC26
U58	TACGAAACAGAAAAAACCATTAAGGATAAGA	3.22e-05	PC3
U59	TCTGACTTCTAAAGTAGATGCCACTCTCACAG	0.000121279	PC25
U60	TCTTAAAGCTTATAAAGACTGCCTCTCTCAA	0.00499088	PC14
U61	TCTTAAGAACAAAAAAGAAAAGAGTGGGGAATTTGT	0.00806767	PC15
U62	TGACTTCTAAAGTAGATGCCACTCTCACAGGT	0.000340407	PC17
U63	TTAGAGCAACAAGCGCTAGATTGTTTGAAAA	0.000171057	PC5
U64	TTTAGGTGGCAATAAAAAAGATGACGATAAAGAA	0.00147928	PC30
U65	TTTTAGAGCAACAAGCGCTAGATTGTTTGAAA	0.0028166	PC5
