## Supplementary Table 3 for "CagY sequence and structural motifs are associated with ancestry and disease in world-wide *Helicobacter pylori* strains"

### Sheet: Sup Table 3
Supplementary Table 3. ROC-AUC and F1 scores of Machine Learning training for the six models tested, including all values, only the significantly informative and a set randomdly choose
Method	values selected	ROC-AUC	F1 Score
SVM	all	0.63261	0.67524
LR	all	0.63094	0.64889
RF	all	0.68527	0.7173
NN	all	0.66105	0.6655
SVM-PCA	all	0.60579	0.69799
MNB	all	0.65183	0.6568
LR-PCA	all	0.63728	0.63
SVM	significantly informative	0.738329	0.680655
LR	significantly informative	0.687217	0.644978
RF	significantly informative	0.835737	0.794341
NN	significantly informative	0.687127	0.656083
SVM-PCA	significantly informative	0.743404	0.682658
MNB	significantly informative	0.691129	0.658581
LR-PCA	significantly informative	0.693202	0.647946
RF	randomly selected	0.58206	0.72717
NN	randomly selected	0.59633	0.72986
MNB	randomly selected	0.59678	0.72181
LR	randomly selected	0.57992	0.74633
LR-PCA	randomly selected	0.58927	0.76436
SVM	randomly selected	0.60534	0.78232
SVM-PCA	randomly selected	0.57089	0.77217
