## Supplementary Table 4 for "CagY sequence and structural motifs are associated with ancestry and disease in world-wide *Helicobacter pylori* strains"

### Sheet: Sup Table 4
Supplemetary Table 4. Position of the 89 significatively informative unitigs in the cagY gene of the reference strain HP-26695; p-value of the disease assocation
Unitig id	Base sequence	Aminoacid sequence	Start position	End position	Protein domain*	MRR motif	MRR module	Adjusted P-value	associated disease group**
U1	AAAAAAGAAAAGAGTGGGGAATTTGTAGATGAA	KKEKSGEFVDE	4941	4974	-	-	-	0.0064765	GC
U2	AAAAAAGGAAATGCCAAAACCTTTATAGCGA	KKGNAKTFIA	4324	4355	-	-	-	0.000291866	NAG
U3	AAAAAGGAAATGCCAAAACCTTTATAGCGATTT	KRKCQNLYSD	4325	4358	-	-	-	0.000562148	NAG
U4	AAACAGAAAAAACCATTAAGGATAAGAATTTAGA	KQKKPLRIRI	4753	4787	-	-	-	0.00408968	GC
U5	AAAGAAAAGAGTGGGGAATTTGTAGATGAAAATGG	KEKSGEFVDEN	4944	4979	-	-	-	0.00453141	GC
U42	CTGAAGCGAGAAAATTTTTAGCGAAGCAAGTG	EARKFLAKQV	3796	3828	MRR	alpha-epsilon	A	0.00189494	GC
U45	CTTTTAGAGCAACAAGCGCTAGATTGTTTGA	LLEQQALDCL	2937	2968	MRR	alpha-epsilon	AB	0.00179734	GC
U7	AAAGAGTGGGGAATTTGTAGATGAAAATGGTAA	KSGEFVDENG	4949	4982	-	-	-	0.00284812	GC
U63	TTAGAGCAACAAGCGCTAGATTGTTTGAAAA	LEQQALDCLK	2940	2971	MRR	alpha-epsilon	AB	0.000171057	GC
U9	AACAAAAAAGAAAAGAGTGGGGAATTTGTAGAT	NKKEKSGEFVD	4938	4971	-	-	-	0.00915308	GC
U10	AAGAAAAAAGGAAATGCCAAAACCTTTATAG	KKKGNAKTFI	4321	4352	-	-	-	0.000556845	NAG
U11	AAGCAATACGAAACAGAAAAAACCATTAAGGAT	KQYETEKTIKD	4743	4776	-	-	-	0.00858331	GC
U12	AAGGAAATGCCAAAACCTTTATAGCGATTTG	RKCQNLYSDL	4328	4359	-	-	-	0.00063755	NAG
U13	AAGGCTTTAGGTGGCAATAAAAAAGATGACGAT	KALGGNKKDDD	4800	4833	-	-	-	0.00565548	GC
U65	TTTTAGAGCAACAAGCGCTAGATTGTTTGAAA	LEQQALDCLK	2938	2970	MRR	alpha-epsilon	AB	0.0028166	GC
U15	ACCGATGAAGAAAAAAGGAAATGCCAAAACCTT	TDEEKRKCQNL	4314	4347	-	-	-	0.000115887	NAG
U16	ACGAAACAGAAAAAACCATTAAGGATAAGAAT	TKQKKPLRIR	4750	4782	-	-	-	0.00106715	GC
U17	ACGACTCTAACGATCAAGAGATTATCAAAGG	TTLTIKRLSK	982	1013	FRR	-	-	0.000974525	NAG
U18	ACTAAAGCCATTACGCCTGATGGTGTGATAATA	TKAITPDGVII	5277	5310	VirB14	-	-	0.00853351	GC
U19	ACTCTAACGATCAAGAGATTATCAAAGGAAG	TLTIKRLSKE	985	1016	FRR	-	-	0.000270345	NAG
U20	ACTTCTAAAGTAGATGCCACTCTCACAGGTATA	TSKVDATLTGI	5106	5139	VirB12	-	-	0.000202257	GC
U21	AGAAAAAAGGAAATGCCAAAACCTTTATAGC	EKRKCQNLYS	4322	4353	-	-	-	0.00037192	NAG
U6	AAAGAGAGTCTTAAAGCTTATAAAGACTGCCT	KESLKAYKDC	3594	3626	MRR	delta-mu	A	0.00182412	GC
U6	AAAGAGAGTCTTAAAGCTTATAAAGACTGCCT	KESLKAYKDC	3918	3950	MRR	delta-mu	A	0.00182412	GC
U22	AGAGAGTCTTAAAGCTTATAAAGACTGCCTC	ESLKAYKDCL	3596	3627	MRR	delta-mu	A	0.00104205	GC
U22	AGAGAGTCTTAAAGCTTATAAAGACTGCCTC	ESLKAYKDCL	3920	3951	MRR	delta-mu	A	0.00104205	GC
U23	AGAGTCTTAAAGCTTATAAAGACTGCCTCTCT	SLKAYKDCLS	3598	3630	MRR	delta-mu	A	0.00115374	GC
U23	AGAGTCTTAAAGCTTATAAAGACTGCCTCTCT	SLKAYKDCLS	3922	3954	MRR	delta-mu	A	0.00115374	GC
U26	AGGAAATGCCAAAACCTTTATAGCGATTTGAT	RKCQNLYSDL	4329	4361	-	-	-	0.00063755	NAG
U24	AGCGTTAAGGCTTACTTGGATTGCGTATCTCAA	SVKAYLDCVSQ	3165	3198	MRR	delta-mu	A	0.00198274	GC
U25	AGCGTTAAGGCTTACTTGGATTGCGTATCTCAAG	SVKAYLDCVSQ	3165	3199	MRR	delta-mu	A	0.00198274	GC
U27	AGGCTTACTTGGATTGCGTATCTCAAGCCAAA	AYLDCVSQAK	3172	3204	MRR	delta-mu	A	1.35e-05	GC
U29	ATACGAAACAGAAAAAACCATTAAGGATAAG	YETEKTIKDK	4748	4779	-	-	-	1.94e-05	GC
U30	ATAGGCCTTGGCAAAGGTAGAAGTGAAAGGA	IGLGKGRSER	5466	5497	VirB17	-	-	0.00522921	GC
U31	CAATACGAAACAGAAAAAACCATTAAGGATAA	QYETEKTIKD	4746	4778	-	-	-	3.22e-05	GC
U32	CACTCTCACAGGTATAGTGAGTGGGGTTGTA	HSHRYSEWGC	5123	5154	VirB13	-	-	0.00840962	GC
U33	CATAGGCCTTGGCAAAGGTAGAAGTGAAAGG	IGLGKGRSER	5465	5496	VirB16	-	-	0.00493755	GC
U28	AGTCTTAAAGCTTATAAAGACTGCCTCTCTC	SLKAYKDCLS	3600	3631	MRR	delta-mu	A	0.00499088	GC
U28	AGTCTTAAAGCTTATAAAGACTGCCTCTCTC	SLKAYKDCLS	3924	3955	MRR	delta-mu	A	0.00499088	GC
U35	CGACTCTAACGATCAAGAGATTATCAAAGGA	DSNDQEIIKG	983	1014	FRR	-	-	0.000564414	NAG
U36	CTAAGGCTTTAGGTGGCAATAAAAAAGATGA	KALGGNKKD	4798	4829	-	-	-	0.00359648	GC
U34	CCTCTCTCAAGCTAGAAATGAAGAAGAAAGG	LSQARNEEER	3623	3654	MRR	delta-mu	A	0.00153745	GC
U34	CCTCTCTCAAGCTAGAAATGAAGAAGAAAGG	LSQARNEEER	3947	3978	MRR	delta-mu	A	0.00153745	GC
U38	CTCATAGGCCTTGGCAAAGGTAGAAGTGAAAG	LIGLGKGRSE	5463	5495	VirB15	-	-	0.00794986	GC
U39	CTCTAACGATCAAGAGATTATCAAAGGAAGC	SNDQEIIKGS	986	1017	FRR	-	-	0.000464538	NAG
U37	CTCAAGCTAGAAATGAAGAAGAAAGGAGAGC	QARNEEERR	3628	3659	MRR	delta-mu	A	0.00598983	GC
U37	CTCAAGCTAGAAATGAAGAAGAAAGGAGAGC	QARNEEERR	3952	3983	MRR	delta-mu	A	0.00598983	GC
U40	CTCTCAAGCTAGAAATGAAGAAGAAAGGAGA	SQARNEEERR	3626	3657	MRR	delta-mu	A	0.00364392	GC
U40	CTCTCAAGCTAGAAATGAAGAAGAAAGGAGA	SQARNEEERR	3950	3981	MRR	delta-mu	A	0.00364392	GC
U41	CTCTCTCAAGCTAGAAATGAAGAAGAAAGGA	LSQARNEEER	3624	3655	MRR	delta-mu	A	0.00147928	GC
U41	CTCTCTCAAGCTAGAAATGAAGAAGAAAGGA	LSQARNEEER	3948	3979	MRR	delta-mu	A	0.00147928	GC
U43	CTTACTTGGATTGCGTATCTCAAGCCAAAAC	YLDCVSQAK	2509	2540	MRR	delta-mu	A	0.00482553	GC
U44	CTTTAGGTGGCAATAAAAAAGATGACGATAA	LGGNKKDDD	4804	4835	-	-	-	0.00229559	GC
U43	CTTACTTGGATTGCGTATCTCAAGCCAAAAC	YLDCVSQAK	3175	3206	MRR	delta-mu	A	0.00482553	GC
U46	GAAATGAAGAAGAAAGAAAAGCATGTCTTAA	NEEERKACL	3850	3881	MRR	delta-mu	A	0.00981014	GC
U47	GAAATGCCAAAACCTTTATAGCGATTTGATC	KCQNLYSDLI	4331	4362	-	-	-	0.00798446	NAG
U48	GAACAAAAAAGAAAAGAGTGGGGAATTTGTA	EQKRKEWGIC	4937	4968	-	-	-	0.00714989	GC
U49	GAAGCGAGAAAATTTTTAGCGAAGCAAGTGCTAA	EARKFLAKQVL	3798	3832	MRR	delta-mu	A	0.00802864	GC
U50	GACTCTAACGATCAAGAGATTATCAAAGGAA	DSNDQEIIKG	984	1015	FRR	-	-	0.000222489	NAG
U51	GATGAAGAAAAAAGGAAATGCCAAAACCTTTATA	DEEKRKCQNLY	4317	4351	-	-	-	7.56e-05	NAG
U52	GCTTACTTGGATTGCGTATCTCAAGCCAAAA	AYLDCVSQAK	2508	2539	MRR	delta-mu	A	0.000527406	GC
U52	GCTTACTTGGATTGCGTATCTCAAGCCAAAA	AYLDCVSQAK	2739	2770	MRR	delta-mu	A	0.000527406	GC
U52	GCTTACTTGGATTGCGTATCTCAAGCCAAAA	AYLDCVSQAK	3174	3205	MRR	delta-mu	A	0.000527406	GC
U53	GCTTTAGGTGGCAATAAAAAAGATGACGATA	ALGGNKKDDD	4803	4834	-	-	-	0.00249388	GC
U54	GGACTTAATTGATGATGAAACTTCTAAAAAA	DLIDDETSKK	398	429	FRR	-	-	0.00574712	GC
U54	GGACTTAATTGATGATGAAACTTCTAAAAAA	DLIDDETSKK	788	819	FRR	-	-	0.00574712	GC
U55	GGTGGCAATAAAAAAGATGACGATAAAGAAAAA	GGNKKDDDKEK	4809	4842	-	-	-	0.00569381	GC
U56	GTCTTAAAGCTTATAAAGACTGCCTCTCTCA	LKAYKDCLS	3601	3632	MRR	delta-mu	A	0.00499088	GC
U56	GTCTTAAAGCTTATAAAGACTGCCTCTCTCA	LKAYKDCLS	3925	3956	MRR	delta-mu	A	0.00499088	GC
U57	TAAGGCTTACTTGGATTGCGTATCTCAAGCCA	KAYLDCVSQA	3170	3202	MRR	delta-mu	A	0.000459221	GC
U58	TACGAAACAGAAAAAACCATTAAGGATAAGA	YETEKTIKDK	4749	4780	-	-	-	3.22e-05	GC
U59	TCTGACTTCTAAAGTAGATGCCACTCTCACAG	LTSKVDATLT	5102	5134	VirB10	-	-	0.000121279	GC
U60	TCTTAAAGCTTATAAAGACTGCCTCTCTCAA	LKAYKDCLSQ	3602	3633	MRR	delta-mu	A	0.00499088	GC
U60	TCTTAAAGCTTATAAAGACTGCCTCTCTCAA	LKAYKDCLSQ	3926	3957	MRR	delta-mu	A	0.00499088	GC
U61	TCTTAAGAACAAAAAAGAAAAGAGTGGGGAATTTGT	LKNKKEKSGEF	4931	4967	-	-	-	0.00806767	GC
U62	TGACTTCTAAAGTAGATGCCACTCTCACAGGT	TSKVDATLTG	5104	5136	VirB11	-	-	0.000340407	GC
U8	AAATGAAGAAGAAAGAAAAGCATGTCTTAAA	NEEERKACLK	3851	3882	MRR	lambda-beta	B	0.00981014	GC
U64	TTTAGGTGGCAATAAAAAAGATGACGATAAAGAA	LGGNKKDDDKE	4805	4839	-	-	-	0.00147928	GC
U14	AATGAAGAAGAAAGAAAAGCATGTCTTAAAAA	NEEERKACLK	3852	3884	MRR	lambda-beta	B	0.00615685	GC
*see Figure 3 for reference / **GC, gastric cancer; NAG, non-atrophic gastritis
